# A Practical Resource for Multi-Omics Data Integration in Microbial Systems

**DOI:** 10.1101/2025.11.19.689359

**Authors:** Warasinee Mujchariyakul, Abderrahman Hachani, Timothy P. Stinear, Kim-Anh LêCao, Benjamin P. Howden, Calum J. Walsh, Romain Guérillot

## Abstract

The increasing availability of microbial multi-omics datasets has created new opportunities to explore complex biological systems. However, exploration remains limited by the lack of accessible, reproducible workflows that integrate multiple omics layers and deliver easily interpretable visualisations of functional and pathway-level insights. Here, we present an R-based workflow for integrated analysis and network-based pathway visualisation of microbial multi-omic data. The workflow enables microbiologists to analyse transcriptomic, proteomic, and metabolomic datasets either individually or in combination, apply univariate and multivariate approaches for biomarker discovery, and generate easily interpretable visualisations of functional and pathway-level signatures. Implemented as multi-step R Markdown, it leverages widely-used open-source tools, including *mixOmics* for biomarker identification and omics integration and *clusterProfiler* for pathway and functional enrichment analyses, with a new network-based integration and visualisation. Its flexible design supports a range of experimental structures and facilitates comparisons across strains, omics layers, and conditions, making it suitable for researchers with limited computational expertise. We demonstrate its utility using a publicly available *Streptococcus pyogenes* dataset, revealing both shared and strain-specific functional responses to human serum. This workflow provides a comprehensive and adaptable framework for systematic multi-omics analysis, improving accessibility and reproducibility and facilitating functional interpretation of microbial responses to diverse environments.

**Data summary:** The code for this workflow is available on GitHub (https://github.com/warasinee/Multiomics_Case_Study). Datasets from our previously published study (1) were used to showcase the functionality and practical utility of the workflow. The multi-omics *Streptococcus pyogenes* dataset used in this study is available in the following public repositories: Gene Expression Omnibus (GSE152821; GSE152822; GSE152823; GSE152824, GSE152826), Proteomics Identifications Database (PXD020863), and MetaobLights (MTBLS2324) (1).

**Impact Statement:** High-throughput omics technologies are transforming our understanding of how microbes adapt to diverse environments and cause disease. The integration of diverse omics layers at a systems level, combining transcriptomics, proteomics, and metabolomics data to identify signature molecules, pathways, and their interactions, remains challenging. Here, we present an R-based bioinformatic workflow designed for microbiology research, which connects existing tools and customised functions to streamline data integration and interpretation. The workflow links biomarkers to functional pathways, visualises results in an interactive network context, and is designed for flexibility and reproducibility. This practical resource lowers technical barriers to microbial multi-omics analysis, providing user-friendly access for dataset exploration and integration and supporting interpretation of system-level microbial adaptation in environmental, clinical, and industrial contexts.
