## Supplementary material for "A Practical Resource for Multi-Omics Data Integration in Microbial Systems": Supp. Table 1

### Sheet: Sheet1
Table S1. List of variables identified as key drivers of S. pyogenes adaptation to human serum.
Dataset	Selected Variable	Annotation	Loading value
Transcriptome	g012884	acid phosphatase AphA	0.197
Transcriptome	g001781	30S ribosomal protein S21	-0.021
Transcriptome	g009526	DUF3114 domain-containing protein	-0.048
Transcriptome	g011628	ketoacyl-ACP synthase III	-0.055
Transcriptome	g007017	pantetheine-phosphate adenylyltransferase	-0.071
Transcriptome	g001918	pyridoxal phosphate-dependent aminotransferase	-0.079
Transcriptome	g001273	pyroglutamyl-peptidase I	-0.092
Transcriptome	g002984	hypoxanthine phosphoribosyltransferase	-0.112
Transcriptome	g012223	DegV family protein	-0.12
Transcriptome	g002326	aspartate--ammonia ligase	-0.148
Transcriptome	g004005	50S ribosomal protein L28	-0.17
Transcriptome	g006376	amino acid ABC transporter ATP-binding protein	-0.204
Transcriptome	g008738	redoxin NrdH	-0.242
Transcriptome	g007331	MarR family transcriptional regulator	-0.255
Transcriptome	g011866	DUF979 domain-containing protein	-0.261
Transcriptome	g009109	50S ribosomal protein L32	-0.263
Transcriptome	g012346	amino acid ABC transporter substrate-binding protein	-0.337
Transcriptome	g006129	DUF969 domain-containing protein	-0.356
Transcriptome	g012489	ParB/RepB/Spo0J family partition protein	-0.384
Transcriptome	g012562	enoyl-CoA hydratase	-0.409
Proteome	g011169	SEC10/PgrA surface exclusion domain-containing protein	0.491
Proteome	g011237	formate C-acetyltransferase	0.448
Proteome	g005460	aspartate carbamoyltransferase	0.23
Proteome	g002782	orotate phosphoribosyltransferase	0.183
Proteome	g009654	L-lactate oxidase	0.071
Proteome	g012346	amino acid ABC transporter substrate-binding protein	-0.011
Proteome	g000992	glutamine-hydrolyzing GMP synthase	-0.02
Proteome	g000951	ATP-dependent zinc metalloprotease FtsH	-0.034
Proteome	g008162	YbaB/EbfC family nucleoid-associated protein	-0.037
Proteome	g006535	signal peptidase I	-0.041
Proteome	g012538	hypothetical protein	-0.052
Proteome	g009368	efflux RND transporter periplasmic adaptor subunit	-0.094
Proteome	g011244	branched-chain amino acid aminotransferase	-0.141
Proteome	g005099	bifunctional acetaldehyde-CoA/alcohol dehydrogenase	-0.143
Proteome	g000226	tyrosine--tRNA ligase	-0.18
Proteome	g010045	LTA synthase family protein	-0.202
Proteome	g011158	cation-translocating P-type ATPase	-0.212
Proteome	g011800	ACP S-malonyltransferase	-0.217
Proteome	g010545	ABC transporter permease	-0.238
Proteome	g006376	amino acid ABC transporter ATP-binding protein	-0.433
Metabolome	METAB_HMDB0000067	Cholesterol	0.465
Metabolome	METAB_HMDB0000056	Beta-Alanine	0.293
Metabolome	METAB_HMDB0003424	1-Hexadecanol	0.252
Metabolome	METAB_HMDB0000182	L-Lysine	0.246
Metabolome	METAB_HMDB0000243	Pyruvic acid	-0.02
Metabolome	METAB_HMDB0000262	Thymine	-0.268
Metabolome	METAB_HMDB0000210	Pantothenic acid	-0.308
Metabolome	METAB_HMDB0000362	2-Phosphoglyceric acid	-0.326
Metabolome	METAB_HMDB0000807	3-Phosphoglyceric acid	-0.354
Metabolome	METAB_HMDB0000073	Dopamine	-0.419
